# Distinct microbial and immune niches of the human colon

**DOI:** 10.1101/2019.12.12.871657

**Authors:** KR James, T Gomes, R Elmentaite, N Kumar, EL Gulliver, HW King, MD Stares, BR Bareham, JR Ferdinand, VN Petrova, K Polanski, SC Forster, LB Jarvis, O Suchanek, S Howlett, LK James, JL Jones, KB Meyer, MR Clatworthy, K Saeb-Parsy, TD Lawley, SA Teichmann

## Abstract

Gastrointestinal microbiota and immune cells interact closely and display regional specificity, but little is known about how these communities differ with location. Here, we simultaneously assess microbiota and single immune cells across the healthy, adult human colon, with paired characterisation of immune cells in the mesenteric lymph nodes, to delineate colonic immune niches at steady-state. We describe distinct T helper cell activation and migration profiles along the colon and characterise the transcriptional adaptation trajectory of T regulatory cells between lymphoid tissue and colon. Finally, we show increasing B cell accumulation, clonal expansion and mutational frequency from caecum to sigmoid colon, and link this to the increasing number of reactive bacterial species.
