## Supplementary Table 2 for "Distinct microbial and immune niches of the human colon"

	287c_Caecum_16S	287c_Transv_16S	287c_Sigmoid_16S	290b_Caecum_16S	290b_Transv_16S	290b_Sigmoid_16S	296c_Caecum_16S	296c_Transv_16S	296c_Sigmoid_16S	298c_Caecum_16S	298c_Transv_16S	298c_Sigmoid_16S	302c_Caecum_16S	302c_Transv_16S	302c_Sigmoid_16S	362c_Caecum_16S	362c_Transverse_16S	362c_Sigmoid_16S	364b_Caecum_16S	364b_Transverse_16S	364b_Sigmoid_16S	367c_Caecum_16S	367c_Transverse_16S	367c_Sigmoid_16S	390c_Caecum_16S	390c_Transverse_16S	390c_Sigmoid_16S	403c_Caecum_16S	403c_Transverse_16S	403c_Sigmoid_16S	411c_Caecum_16S	411c_Transverse_16S	411c_Sigmoid_16S	414c_Caecum_16S	414c_Transverse_16S	414c_Sigmoid_16S
Acidobacteria_Acidobacteria_Gp2_family_incertae_sedis_Gp2	0	0	0	0	0	0	20	0	0	0	0	0	0	0	0	0	0	0	0	0	0	0	0	0	0	0	0	0	0	0	0	0	0	0	0	0
Actinobacteria_Actinomycetaceae_Actinobaculum	0	0	0	0	0	0	0	0	0	0	0	0	0	0	0	0	0	0	0	0	0	0	0	0	0	0	0	0	0	0	0	0	0	0	0	0
Actinobacteria_Actinomycetales_unclassified_Actinomycetales_unclassified	0	0	0	0	0	0	14	0	0	0	0	0	0	0	1	0	0	0	0	0	0	0	0	0	0	0	0	0	0	0	0	0	0	0	0	0
Actinobacteria_Bifidobacteriaceae_Bifidobacterium	86	215	5	0	0	0	4	5	24	88	72	104	48	32	10	0	9	23	170	12	55	0	1	0	28	29	37	0	0	0	2	34	33	11	1	17
Actinobacteria_Coriobacteriaceae_Asaccharobacter	0	0	0	0	0	0	0	0	0	0	0	0	3	1	0	0	0	0	0	0	0	0	0	0	1	2	1	0	0	3	0	0	0	0	0	0
Actinobacteria_Coriobacteriaceae_Atopobium	0	0	0	0	0	0	25	0	0	0	0	0	0	0	0	0	0	0	0	0	0	0	0	0	0	0	0	0	0	0	0	0	0	0	0	0
Actinobacteria_Coriobacteriaceae_Collinsella	0	0	0	4	4	19	0	2	8	26	4	33	31	35	32	4	16	38	54	3	0	0	4	0	20	38	31	23	17	20	21	53	34	0	1	3
Actinobacteria_Coriobacteriaceae_Coriobacteriaceae_unclassified	0	0	0	0	0	0	0	2	2	7	0	4	2	0	2	1	1	3	4	1	0	0	1	1	0	0	0	0	0	0	0	0	0	0	0	1
Actinobacteria_Coriobacteriaceae_Eggerthella	0	0	0	9	23	11	0	0	2	1	0	1	0	0	0	0	0	0	0	0	0	0	0	0	0	0	1	0	2	2	2	2	3	0	0	0
Actinobacteria_Coriobacteriaceae_Olsenella	0	0	0	0	0	0	1	170	27	0	0	0	0	0	0	0	2	8	2	0	0	0	0	0	0	0	0	0	0	0	0	0	0	0	0	0
Actinobacteria_Corynebacteriaceae_Corynebacterium	0	0	0	0	0	0	0	0	0	0	0	0	1	0	0	0	0	0	0	0	0	0	0	0	0	0	0	0	0	0	0	0	0	0	0	0
Actinobacteria_Dermabacteraceae_Brachybacterium	0	0	0	0	0	0	0	0	0	0	0	0	0	0	0	0	1	0	0	0	0	0	0	0	0	0	0	0	0	0	0	0	0	0	0	0
Actinobacteria_Dermacoccaceae_Kytococcus	0	0	0	0	0	0	0	0	0	0	0	0	0	0	0	0	1	0	1	0	0	0	0	0	0	0	0	0	0	0	0	0	0	0	0	0
Actinobacteria_Microbacteriaceae_Microbacteriaceae_unclassified	0	0	0	0	0	0	0	0	0	0	0	0	0	0	2	0	0	0	0	0	0	0	0	0	0	0	0	0	0	0	0	0	0	0	0	0
Actinobacteria_Microbacteriaceae_Rathayibacter	0	0	0	0	0	0	0	0	0	0	0	0	0	0	0	0	0	0	0	0	0	0	0	0	0	0	0	0	0	0	0	0	0	0	0	0
Actinobacteria_Micrococcaceae_Arthrobacter	0	0	0	0	0	0	0	0	0	0	0	0	0	0	0	0	0	0	0	0	0	0	0	0	0	0	0	0	0	0	0	0	0	0	0	0
Actinobacteria_Micrococcaceae_Kocuria	0	0	0	0	0	0	0	0	0	0	0	0	0	0	0	0	0	0	0	0	0	0	0	0	0	0	0	0	0	0	0	0	0	0	0	0
Actinobacteria_Micrococcaceae_Micrococcus	0	0	0	0	0	0	0	0	0	0	0	0	0	0	0	1	0	0	0	0	0	0	0	0	0	0	0	0	0	0	0	0	0	0	0	0
Actinobacteria_Nocardiaceae_Gordonia	0	0	0	0	0	0	0	0	0	0	0	0	0	0	0	3	1	0	1	0	0	0	0	0	0	0	0	0	0	0	0	0	0	0	0	0
Actinobacteria_Nocardiaceae_Rhodococcus	0	0	0	0	0	0	0	2	0	0	0	0	0	0	0	0	0	0	0	0	0	0	0	0	0	0	0	0	0	0	0	0	0	0	0	0
Actinobacteria_Nocardioidaceae_Nocardioides	0	0	0	0	0	0	0	0	0	0	0	0	0	0	0	0	0	0	0	0	0	0	0	0	0	0	0	0	0	0	0	0	0	0	0	0
Actinobacteria_Propionibacteriaceae_Friedmanniella	0	0	0	0	0	0	0	0	0	0	0	0	0	0	0	0	0	0	0	0	0	0	0	0	0	0	0	0	0	0	0	0	0	0	0	0
Actinobacteria_Propionibacteriaceae_Propionibacterium	0	0	0	0	0	0	37	4	0	0	0	0	0	0	3	1	2	0	1	0	0	0	0	0	0	0	0	0	0	0	0	0	0	0	0	0
Actinobacteria_Tsukamurellaceae_Tsukamurella	0	0	0	0	0	0	0	0	0	0	0	0	0	0	0	0	0	0	0	0	0	0	0	0	0	0	0	0	0	0	0	0	0	0	0	0
Bacteria_unclassified_Bacteria_unclassified_Bacteria_unclassified	8	1	0	8	19	164	128	28	13	45	50	30	11	36	44	3	3	3	3	1	0	261	293	299	24	30	19	29	30	39	78	79	75	44	33	14
Bacteroidetes_Bacteroidaceae_Bacteroides	609	407	1201	716	732	674	63	427	567	710	918	675	46	111	186	33	94	136	305	411	536	193	241	242	640	503	663	327	315	302	657	702	828	471	559	367
Bacteroidetes_Bacteroidales_unclassified_Bacteroidales_unclassified	6	5	1	0	0	0	0	0	0	0	0	0	0	0	0	2	6	15	0	0	0	0	0	0	0	0	0	0	0	0	0	0	0	0	0	0
Bacteroidetes_Bacteroidetes_unclassified_Bacteroidetes_unclassified	0	0	0	0	0	0	21	5	2	0	0	0	0	0	3	1	1	0	0	0	0	3	3	11	123	155	100	0	0	0	0	0	0	0	0	0
Bacteroidetes_Chitinophagaceae_Chitinophagaceae_unclassified	0	0	0	0	0	0	40	0	0	0	0	0	0	0	0	0	0	0	0	0	0	0	0	0	0	0	0	0	0	0	0	0	0	0	0	0
Bacteroidetes_Chitinophagaceae_Hydrotalea	0	0	0	0	0	0	0	0	0	0	0	0	0	0	0	0	0	0	0	0	0	0	0	0	0	0	0	0	0	0	0	0	0	0	0	0
Bacteroidetes_Cytophagaceae_Fibrella	0	0	0	0	0	0	0	0	0	0	0	0	0	0	0	0	0	0	0	0	0	0	0	0	0	0	0	0	0	0	0	0	0	0	0	0
Bacteroidetes_Cytophagaceae_Spirosoma	0	0	0	0	0	0	0	0	0	0	0	0	0	0	0	0	0	0	0	0	0	0	0	0	0	0	0	0	0	0	0	0	0	0	0	0
Bacteroidetes_Flavobacteriaceae_Cloacibacterium	0	0	0	0	0	0	30	2	0	0	0	0	0	0	5	0	1	0	0	0	0	0	0	0	0	0	0	0	0	0	0	0	0	0	0	0
Bacteroidetes_Flavobacteriaceae_Flavobacteriaceae_unclassified	0	0	0	0	0	0	15	0	0	0	0	0	0	0	0	0	0	0	0	0	0	0	0	0	0	0	0	0	0	0	0	0	0	0	0	0
Bacteroidetes_Flavobacteriaceae_Flavobacterium	0	0	0	0	0	0	0	0	0	0	0	0	0	0	0	0	0	0	0	0	0	0	0	0	0	0	0	0	0	0	0	0	0	0	0	0
Bacteroidetes_Porphyromonadaceae_Barnesiella	20	10	0	0	0	0	0	1	98	22	14	67	1	14	23	1	1	2	1	5	0	15	12	16	0	0	0	73	69	61	0	1	0	3	3	2
Bacteroidetes_Porphyromonadaceae_Butyricimonas	0	0	0	0	0	0	0	7	55	23	27	19	2	5	6	0	0	0	0	0	0	9	7	6	5	5	7	49	31	56	0	0	0	0	1	1
Bacteroidetes_Porphyromonadaceae_Odoribacter	31	23	0	0	0	0	0	1	0	13	14	17	0	2	3	4	2	6	0	0	2	8	3	5	6	3	7	10	6	9	11	13	28	0	0	0
Bacteroidetes_Porphyromonadaceae_Parabacteroides	60	53	173	0	0	0	26	511	607	100	76	109	29	61	73	8	28	18	10	8	27	360	364	377	70	49	79	192	186	174	311	166	114	6	10	7
Bacteroidetes_Porphyromonadaceae_Porphyromonadaceae_unclassified	0	0	0	0	0	0	0	3	0	33	11	90	0	0	5	0	1	0	0	0	0	7	7	8	7	11	11	0	1	0	0	0	0	0	0	0
Bacteroidetes_Prevotellaceae_Paraprevotella	0	0	0	0	0	0	0	0	0	0	0	0	0	3	2	0	0	0	0	0	0	3	1	2	0	0	0	0	1	1	0	0	0	0	0	0
Bacteroidetes_Prevotellaceae_Prevotella	0	0	0	0	0	0	1	0	0	0	0	0	812	522	284	37	288	747	1	0	0	0	0	0	235	114	163	0	0	0	0	0	0	1	0	1
Bacteroidetes_Prevotellaceae_Prevotellaceae_unclassified	0	0	0	0	0	0	0	0	0	0	0	0	64	5	75	6	16	49	0	0	0	0	0	0	0	0	0	0	0	0	0	0	0	0	0	0
Bacteroidetes_Rikenellaceae_Alistipes	264	304	3	5	26	24	0	13	33	5	2	7	0	14	15	12	14	49	1	4	0	44	63	77	51	59	43	74	92	86	15	48	42	5	1	0
Deinococcus-Thermus_Deinococcaceae_Deinococcus	0	0	0	0	0	0	0	4	0	0	0	0	0	0	0	0	0	0	0	0	0	0	0	0	0	0	0	0	0	0	0	0	0	0	0	0
Firmicutes_Acidaminococcaceae_Acidaminococcaceae_unclassified	0	0	0	0	0	0	0	0	5	0	0	0	0	0	0	4	6	27	0	0	0	9	2	6	0	0	0	1	3	1	0	0	1	0	0	0
Firmicutes_Acidaminococcaceae_Acidaminococcus	0	0	0	0	0	0	0	0	0	22	8	3	0	0	0	0	0	0	0	0	0	0	0	0	0	0	0	0	0	0	0	0	0	0	0	0
Firmicutes_Acidaminococcaceae_Phascolarctobacterium	12	16	0	33	56	28	0	0	0	0	0	0	13	45	63	0	0	0	1	5	2	0	0	0	25	24	14	0	0	0	0	0	0	0	0	0
Firmicutes_Bacillaceae_1_Anoxybacillus	0	0	0	0	0	0	119	14	0	0	0	0	0	0	0	0	0	0	0	0	0	0	0	0	0	0	0	0	0	0	0	0	0	0	0	0
Firmicutes_Bacillaceae_1_Bacillus	0	0	0	0	0	0	0	0	0	0	0	0	0	0	0	0	0	0	0	0	0	0	0	0	0	0	0	0	0	0	0	0	0	0	0	0
Firmicutes_Carnobacteriaceae_Granulicatella	0	0	0	24	0	0	12	0	0	0	0	0	0	0	0	0	0	0	0	0	0	0	0	0	0	0	0	0	0	0	0	0	0	0	0	0
Firmicutes_Clostridiaceae_1_Clostridium_sensu_stricto	1	3	0	0	0	0	12	0	0	0	1	3	10	0	0	648	199	24	76	55	0	0	3	4	1	2	1	1	0	1	5	45	44	1	0	0
Firmicutes_Clostridiales_Incertae_Sedis_XI_Anaerococcus	0	0	0	0	0	0	0	0	0	0	0	0	0	0	0	0	0	0	0	0	0	0	0	0	0	0	0	0	0	0	0	0	0	0	0	0
Firmicutes_Clostridiales_Incertae_Sedis_XI_Finegoldia	0	0	0	0	0	0	0	0	0	0	0	0	0	0	0	0	0	0	0	0	0	0	0	0	0	0	0	0	0	1	0	0	0	0	0	0
Firmicutes_Clostridiales_Incertae_Sedis_XI_Peptoniphilus	0	0	0	0	0	0	0	0	0	0	0	0	0	0	0	0	0	0	0	0	0	0	0	0	0	0	0	0	0	0	0	0	0	0	0	0
Firmicutes_Clostridiales_unclassified_Clostridiales_unclassified	21	15	0	10	39	9	0	1	1	0	0	0	0	2	14	0	5	5	0	1	0	3	4	9	18	50	23	31	23	37	10	21	23	0	1	1
Firmicutes_Enterococcaceae_Enterococcus	472	633	8	0	0	0	19	23	0	0	1	0	0	0	0	99	102	9	0	0	43	0	0	0	0	0	0	0	0	0	0	1	0	427	377	347
Firmicutes_Erysipelotrichaceae_Catenibacterium	0	0	0	0	0	0	0	0	0	0	0	0	0	0	0	0	0	0	68	1	0	0	0	0	0	0	0	27	21	30	0	0	0	0	0	0
Firmicutes_Erysipelotrichaceae_Clostridium_XVIII	0	0	0	16	0	0	0	6	6	58	120	32	1	2	3	0	0	3	111	0	0	0	0	0	5	2	8	1	1	5	1	1	0	0	0	0
Firmicutes_Erysipelotrichaceae_Coprobacillus	1	3	465	0	0	41	0	195	0	0	0	0	0	0	0	0	0	0	0	0	0	0	0	0	0	6	0	2	0	2	0	0	0	0	0	0
Firmicutes_Erysipelotrichaceae_Erysipelotrichaceae_incertae_sedis	38	63	63	274	106	91	2	23	213	8	25	8	33	66	48	2	2	4	93	44	3	24	16	15	1	1	1	11	11	16	18	0	5	7	1	2
Firmicutes_Erysipelotrichaceae_Erysipelotrichaceae_unclassified	1	0	0	45	11	24	0	9	0	0	2	1	26	62	17	3	7	15	1	78	25	0	0	1	0	0	0	13	6	4	0	2	2	28	12	5
Firmicutes_Erysipelotrichaceae_Turicibacter	0	4	0	0	0	0	0	0	0	0	0	0	3	0	0	0	0	14	40	1	0	0	1	2	18	16	20	0	0	0	0	0	0	0	1	0
Firmicutes_Firmicutes_unclassified_Firmicutes_unclassified	6	0	0	0	0	0	0	0	5	2	4	5	0	0	0	0	0	0	0	0	0	34	73	91	0	0	0	0	0	0	81	48	55	0	0	0
Firmicutes_Lachnospiraceae_Blautia	0	1	0	39	52	24	13	1	5	75	37	70	6	41	65	0	4	10	5	0	0	9	9	0	11	18	21	12	18	13	12	9	11	1	3	0
Firmicutes_Lachnospiraceae_Clostridium_XlVa	10	9	44	7	10	3	0	13	9	3	7	1	0	0	16	0	0	1	0	0	9	16	5	10	1	1	7	67	77	63	14	18	21	1	0	0
Firmicutes_Lachnospiraceae_Clostridium_XlVb	0	0	0	13	7	4	0	0	0	0	0	0	0	1	10	0	0	0	0	0	0	0	0	0	0	0	0	7	7	16	0	0	0	0	0	0
Firmicutes_Lachnospiraceae_Coprococcus	0	0	0	6	49	20	0	0	0	8	1	2	0	0	3	0	2	3	2	4	4	0	1	2	6	17	8	0	0	0	0	0	2	0	1	0
Firmicutes_Lachnospiraceae_Dorea	0	0	0	3	14	6	30	3	0	5	2	2	7	31	23	0	2	2	12	9	0	0	1	0	13	16	16	0	0	1	0	1	1	0	0	0
Firmicutes_Lachnospiraceae_Lachnospiracea_incertae_sedis	18	5	0	12	52	253	14	2	45	1	0	2	8	17	29	3	21	38	73	48	5	22	15	15	43	31	47	17	8	14	37	25	33	7	6	27
Firmicutes_Lachnospiraceae_Lachnospiraceae_unclassified	53	37	2	116	26	8	0	21	24	23	22	47	18	70	39	9	22	32	45	90	263	3	6	6	31	41	37	29	12	10	62	35	38	9	1	9
Firmicutes_Lachnospiraceae_Robinsoniella	0	0	0	0	0	0	0	0	0	0	0	0	0	0	0	191	102	3	0	0	0	0	0	0	0	0	0	0	0	0	0	0	0	0	0	0
Firmicutes_Lachnospiraceae_Roseburia	0	0	0	6	1	0	0	5	0	0	0	0	4	2	5	0	6	17	17	3	1	0	0	0	26	1	16	1	0	0	0	0	0	0	1	0
Firmicutes_Lactobacillaceae_Lactobacillus	9	11	4	0	0	0	0	20	0	0	0	1	0	0	2	1	0	0	17	0	0	0	0	0	2	0	1	0	0	0	63	83	77	162	103	137
Firmicutes_Lactobacillales_unclassified_Lactobacillales_unclassified	0	0	0	0	0	0	0	0	0	0	0	0	0	0	0	0	0	0	0	0	0	0	0	0	0	0	0	0	0	0	1	0	0	4	2	4
Firmicutes_Peptostreptococcaceae_Clostridium_XI	2	2	0	0	0	0	0	5	0	0	0	0	7	0	2	10	9	20	34	3	0	5	7	6	4	6	7	0	7	5	0	5	2	0	0	1
Firmicutes_Peptostreptococcaceae_Peptostreptococcus	0	0	0	0	0	0	0	0	0	0	0	0	0	0	0	0	0	0	0	0	0	0	0	0	0	0	0	0	0	0	0	0	0	0	0	0
Firmicutes_Ruminococcaceae_Anaerotruncus	2	0	0	0	0	0	0	0	2	2	3	10	0	0	0	0	0	0	0	0	0	0	0	0	0	0	0	3	2	0	3	2	0	0	0	0
Firmicutes_Ruminococcaceae_Clostridium_IV	0	0	0	0	0	0	0	0	0	0	0	0	0	0	1	0	0	1	0	0	0	0	0	0	0	0	0	0	0	0	0	0	0	0	0	0
Firmicutes_Ruminococcaceae_Faecalibacterium	7	1	0	132	261	262	11	22	1	284	197	80	70	104	105	26	98	240	74	41	15	78	59	47	225	448	226	142	142	118	157	114	89	90	127	68
Firmicutes_Ruminococcaceae_Flavonifractor	7	0	0	1	27	8	0	22	14	6	10	19	0	4	4	0	0	0	1	35	7	1	0	2	4	6	2	18	14	16	12	12	8	3	2	3
Firmicutes_Ruminococcaceae_Oscillibacter	45	50	2	4	46	22	0	41	10	15	15	27	0	6	19	4	8	4	1	38	4	23	30	31	4	7	4	35	27	24	0	0	0	1	1	1
Firmicutes_Ruminococcaceae_Pseudoflavonifractor	0	1	0	0	0	0	0	5	1	5	3	17	0	0	1	0	0	3	1	1	0	0	0	0	0	0	0	2	2	1	0	0	0	0	1	0
Firmicutes_Ruminococcaceae_Ruminococcaceae_unclassified	14	17	0	30	86	72	0	12	79	70	52	85	39	236	171	6	12	15	8	35	17	31	40	31	24	82	22	66	76	85	77	47	38	1	1	0
Firmicutes_Ruminococcaceae_Ruminococcus	0	0	0	0	0	0	0	4	2	0	0	0	1	47	95	3	1	0	1	0	0	0	0	0	0	13	3	0	1	0	0	2	7	0	1	1
Firmicutes_Ruminococcaceae_Subdoligranulum	0	0	0	0	0	0	0	0	0	40	31	16	0	0	0	0	0	0	0	0	0	0	0	4	14	8	9	0	0	0	52	33	38	0	0	0
Firmicutes_Staphylococcaceae_Staphylococcus	0	0	0	4	0	0	62	2	0	0	0	0	0	0	0	0	0	0	0	0	0	0	0	0	0	0	0	0	0	0	0	0	0	0	0	0
Firmicutes_Streptococcaceae_Streptococcus	0	0	0	153	11	2	2	8	0	0	0	0	0	3	5	0	0	1	182	19	3	0	0	0	1	2	0	0	0	0	110	278	243	0	0	0
Firmicutes_Veillonellaceae_Dialister	0	0	0	0	0	0	5	0	0	16	2	8	0	0	0	0	0	0	0	0	0	0	0	0	0	0	0	0	0	0	0	0	0	0	0	0
Firmicutes_Veillonellaceae_Megamonas	0	0	0	0	0	0	0	0	0	51	71	84	291	145	92	0	0	0	0	0	0	0	0	0	0	0	0	140	206	170	0	0	0	0	0	0
Firmicutes_Veillonellaceae_Megasphaera	0	0	0	0	0	0	0	0	0	39	25	58	0	0	0	0	0	0	0	0	0	0	0	0	0	0	0	0	0	0	0	0	0	0	0	0
Firmicutes_Veillonellaceae_Veillonella	0	0	0	0	0	0	0	0	0	0	0	0	0	0	0	3	6	6	7	1	0	0	0	0	2	0	0	0	0	0	0	0	0	0	0	0
Fusobacteria_Fusobacteriaceae_Fusobacterium	0	0	0	16	0	0	0	0	0	0	0	0	0	0	0	0	0	0	0	0	0	0	0	0	0	0	0	0	0	0	0	0	0	0	0	0
Proteobacteria_Alphaproteobacteria_unclassified_Alphaproteobacteria_unclassified	0	0	0	0	0	0	0	0	0	0	0	0	0	0	0	0	0	0	0	0	0	0	0	0	0	0	0	0	0	0	0	0	0	0	0	0
Proteobacteria_Betaproteobacteria_unclassified_Betaproteobacteria_unclassified	0	0	0	0	0	0	28	0	0	0	0	0	0	0	0	0	0	0	0	0	0	0	0	0	0	0	0	0	0	0	119	60	49	0	0	0
Proteobacteria_Bradyrhizobiaceae_Bradyrhizobiaceae_unclassified	0	0	0	0	0	0	0	0	0	0	0	0	0	0	1	0	0	0	0	0	0	0	0	0	0	0	0	0	0	0	0	0	0	0	0	0
Proteobacteria_Bradyrhizobiaceae_Bradyrhizobium	0	1	0	0	0	0	49	0	0	0	0	0	0	0	0	0	0	0	0	0	0	0	0	0	0	0	0	0	0	0	0	0	0	0	0	0
Proteobacteria_Burkholderiaceae_Burkholderia	1	0	11	0	8	3	613	65	8	6	0	6	0	0	21	0	0	0	0	0	0	0	0	0	0	0	0	0	0	0	0	0	0	0	0	0
Proteobacteria_Burkholderiaceae_Ralstonia	1	0	1	0	1	0	278	23	2	1	1	0	0	0	9	0	0	0	0	0	0	0	0	0	0	0	0	0	0	0	0	0	0	0	0	0
Proteobacteria_Burkholderiales_incertae_sedis_Aquabacterium	0	0	0	0	0	0	0	0	0	0	0	0	0	0	0	0	0	0	0	0	0	0	0	0	0	0	0	0	0	0	0	0	0	0	0	0
Proteobacteria_Burkholderiales_incertae_sedis_Burkholderiales_incertae_sedis_unclassified	0	0	0	0	0	0	0	0	0	0	0	0	0	0	0	0	0	0	0	0	0	0	0	0	0	0	0	0	0	0	0	0	0	0	0	0
Proteobacteria_Burkholderiales_unclassified_Burkholderiales_unclassified	0	0	0	0	0	0	0	1	0	81	48	28	0	0	0	0	0	0	42	0	0	0	0	0	186	67	225	0	0	0	0	0	0	0	0	0
Proteobacteria_Comamonadaceae_Acidovorax	0	0	0	0	0	0	7	0	0	0	0	0	0	0	0	1	0	0	0	0	0	0	0	0	0	0	0	0	0	0	0	0	0	0	0	0
Proteobacteria_Comamonadaceae_Comamonas	0	0	0	0	0	0	0	0	0	0	0	0	0	0	0	13	1	0	0	0	0	123	57	67	0	0	0	0	0	0	0	0	0	0	0	0
Proteobacteria_Comamonadaceae_Curvibacter	0	0	1	0	0	0	14	0	0	0	0	0	0	0	0	0	0	0	0	0	0	0	0	0	0	0	0	0	0	0	0	0	0	0	0	0
Proteobacteria_Comamonadaceae_Hydrogenophaga	0	0	0	0	0	0	0	0	0	0	0	0	0	0	0	0	0	0	0	0	0	0	0	0	0	0	0	0	0	0	0	0	0	0	0	0
Proteobacteria_Comamonadaceae_Pelomonas	1	0	0	0	0	0	48	7	2	0	0	1	0	1	1	0	0	0	0	0	0	0	0	0	0	0	0	0	0	0	0	0	0	0	0	0
Proteobacteria_Deltaproteobacteria_unclassified_Deltaproteobacteria_unclassified	0	0	0	0	0	0	0	3	0	0	0	0	0	0	1	0	0	0	0	0	0	0	0	0	0	0	0	0	0	0	0	0	0	0	0	0
Proteobacteria_Desulfovibrionaceae_Bilophila	1	1	0	64	117	53	0	10	23	7	7	27	1	3	6	0	0	0	0	0	0	5	8	7	15	40	12	7	4	7	0	0	0	1	2	6
Proteobacteria_Desulfovibrionaceae_Desulfovibrio	0	0	0	0	0	0	0	0	0	0	0	0	0	8	7	0	0	0	0	0	0	17	25	26	0	0	0	0	0	0	0	0	0	1	0	4
Proteobacteria_Desulfovibrionaceae_Desulfovibrionaceae_unclassified	20	21	2	0	0	0	0	0	0	0	0	0	0	0	0	0	0	0	0	0	0	0	0	0	0	0	0	0	0	0	0	0	0	0	0	0
Proteobacteria_Desulfovibrionales_unclassified_Desulfovibrionales_unclassified	0	0	0	0	0	0	0	0	2	0	0	0	0	0	0	0	0	0	0	0	0	0	0	0	0	0	2	16	3	5	0	0	0	0	0	0
Proteobacteria_Enterobacteriaceae_Citrobacter	0	0	0	0	0	0	0	0	0	0	0	0	0	0	0	10	5	3	0	0	0	0	0	0	0	0	0	0	0	0	0	0	0	0	0	0
Proteobacteria_Enterobacteriaceae_Enterobacteriaceae_unclassified	1	0	0	0	0	0	81	4	0	0	0	0	38	14	33	569	584	81	0	0	0	438	379	288	0	0	0	2	3	1	0	0	0	8	6	7
Proteobacteria_Enterobacteriaceae_Escherichia_Shigella	64	0	0	0	0	0	4	120	0	0	1	2	193	66	160	0	1	0	373	983	939	19	38	41	0	0	0	77	128	236	1	11	7	541	565	794
Proteobacteria_Enterobacteriaceae_Morganella	0	0	0	0	0	0	0	0	0	0	0	0	0	0	0	0	0	0	0	0	0	0	0	0	0	0	0	0	0	0	0	0	0	0	0	0
Proteobacteria_Enterobacteriaceae_Proteus	0	0	0	0	0	0	0	0	0	0	0	0	0	0	0	229	216	46	0	0	0	0	0	0	0	0	0	0	0	0	0	0	0	0	0	0
Proteobacteria_Legionellaceae_Legionella	0	0	0	0	0	0	0	0	0	0	0	0	0	0	0	0	0	0	0	0	0	0	0	0	0	0	0	0	0	0	0	0	0	0	0	0
Proteobacteria_Methylobacteriaceae_Methylobacterium	0	0	0	0	0	0	34	0	0	0	0	0	0	0	0	0	0	0	0	0	0	0	0	0	0	0	0	0	0	0	0	0	0	0	0	0
Proteobacteria_Moraxellaceae_Acinetobacter	0	0	0	0	0	0	12	1	0	0	0	0	0	0	0	0	0	0	0	0	0	0	0	0	0	0	0	0	0	0	0	0	0	0	0	0
Proteobacteria_Moraxellaceae_Enhydrobacter	0	0	0	0	0	0	0	4	0	0	0	0	0	0	1	2	0	0	0	0	0	0	0	0	0	0	0	0	0	0	0	0	0	0	0	0
Proteobacteria_Oxalobacteraceae_Massilia	0	0	0	0	0	0	0	1	0	0	0	0	0	0	0	0	0	0	0	0	0	0	0	0	0	0	0	0	0	0	0	0	0	0	0	0
Proteobacteria_Oxalobacteraceae_Undibacterium	0	0	0	0	0	0	25	0	0	0	0	0	0	0	1	0	0	0	0	0	0	0	0	0	0	0	0	0	0	0	0	0	0	0	0	0
Proteobacteria_Pasteurellaceae_Haemophilus	0	0	0	0	0	0	0	0	0	0	0	0	0	0	0	0	0	0	0	0	0	0	0	0	1	0	0	0	0	0	0	0	0	0	0	0
Proteobacteria_Pasteurellaceae_Pasteurellaceae_unclassified	0	0	0	0	0	0	0	0	0	0	0	0	6	0	0	0	0	0	0	0	0	0	0	0	0	0	2	0	0	0	0	0	0	1	1	1
Proteobacteria_Proteobacteria_unclassified_Proteobacteria_unclassified	0	0	0	0	0	0	9	0	0	0	0	0	0	0	0	0	0	0	0	0	0	11	6	2	0	0	0	0	0	0	0	0	0	0	0	0
Proteobacteria_Pseudomonadaceae_Pseudomonas	1	0	0	0	0	0	2	1	0	0	0	0	0	0	2	0	0	0	0	0	0	0	0	0	0	0	0	0	0	0	0	0	0	0	0	0
Proteobacteria_Rhizobiales_unclassified_Rhizobiales_unclassified	0	0	0	0	0	0	0	0	0	0	0	0	0	0	0	0	0	0	0	0	0	0	0	0	0	0	0	0	0	0	0	0	0	0	0	0
Proteobacteria_Sutterellaceae_Parasutterella	41	20	0	148	148	123	12	2	22	0	0	0	0	0	0	0	0	0	0	0	0	0	0	0	1	0	1	381	323	248	8	9	7	1	0	1
Proteobacteria_Sutterellaceae_Sutterella	0	0	0	0	0	0	0	26	0	43	76	45	128	106	18	8	32	160	58	6	6	166	135	138	0	0	0	12	9	13	0	0	0	125	135	136
Proteobacteria_Xanthomonadaceae_Dyella	0	0	0	0	0	0	0	1	0	0	0	0	0	0	0	0	0	0	0	0	0	0	0	0	0	0	0	0	0	0	0	0	0	0	0	0
Proteobacteria_Xanthomonadaceae_Xanthomonadaceae_unclassified	0	0	0	0	0	0	20	0	0	0	0	0	0	0	2	0	0	0	0	0	0	0	0	0	0	0	0	0	0	0	0	0	0	0	0	0
Verrucomicrobia_Verrucomicrobiaceae_Akkermansia	0	0	0	0	0	0	0	0	0	0	1	64	0	0	0	0	0	0	0	0	0	0	0	3	0	0	0	0	0	0	0	0	0	0	0	0
