## Supplementary Table 3 for "Distinct microbial and immune niches of the human colon"

Donor 290b
Cell type	Caecum_count	Caecum_abundance(%)	mLN_count	mLN_abundance(%)	Sigmoid_count	Sigmoid_abundance(%)	Transverse_count	Transverse_abundance(%)
B cell cycling	4.00	0.13	1.00	0.03	0.00	0.00	1.00	0.04
B cell IgA Plasma	1388.00	44.53	18.00	0.55	1851.00	72.45	1767.00	71.08
B cell IgG Plasma	29.00	0.93	4.00	0.12	134.00	5.24	31.00	1.25
B cell memory	266.00	8.53	1018.00	31.27	89.00	3.48	19.00	0.76
CD8 T	387.00	12.42	663.00	20.37	123.00	4.81	180.00	7.24
cDC1	5.00	0.16	2.00	0.06	3.00	0.12	13.00	0.52
cDC2	13.00	0.42	6.00	0.18	19.00	0.74	24.00	0.97
cycling DCs	10.00	0.32	1.00	0.03	6.00	0.23	21.00	0.84
cycling gd T	0.00	0.00	4.00	0.12	1.00	0.04	1.00	0.04
Follicular B cell	582.00	18.67	1413.00	43.41	47.00	1.84	23.00	0.93
gd T	109.00	3.50	11.00	0.34	53.00	2.07	40.00	1.61
ILC	18.00	0.58	41.00	1.26	17.00	0.67	17.00	0.68
Lymphoid DC	0.00	0.00	2.00	0.06	0.00	0.00	0.00	0.00
LYVE1 Macrophage	2.00	0.06	0.00	0.00	5.00	0.20	3.00	0.12
Macrophage	20.00	0.64	4.00	0.12	23.00	0.90	49.00	1.97
Mast	257.00	8.25	5.00	0.15	180.00	7.05	291.00	11.71
Monocyte	12.00	0.38	0.00	0.00	3.00	0.12	2.00	0.08
NK	15.00	0.48	55.00	1.69	1.00	0.04	4.00	0.16
pDC	0.00	0.00	40.00	76.32	348.00	42.65	186.00	17.42
Donor 290b
Cell type	Caecum_count	Caecum_abundance(%)	mLN_count	mLN_abundance(%)	Sigmoid_count	Sigmoid_abundance(%)	Transverse_count	Transverse_abundance(%)
Activated CD4 T	360.00	17.13	7.00	0.25	0.00	0.00	0.00	0.00
Tcm	133.00	6.33	989.00	35.12	5.00	1.07	12.00	1.36
Tfh	21.00	1.00	1267.00	44.99	9.00	1.92	1.00	0.11
Th1	499.00	23.74	6.00	0.21	230.00	49.15	503.00	57.03
Th17	832.00	39.58	5.00	0.18	160.00	34.19	312.00	35.37
Cycling Treg	2.00	0.10	5.00	0.18	0.00	0.00	0.00	0.00
KLRB1+ Treg	62.00	2.95	0.00	0.00	24.00	5.13	25.00	2.83
Central Treg	0.00	0.00	342.00	12.14	0.00	0.00	0.00	0.00
Effector Treg	0.00	0.00	14.00	0.50	0.00	0.00	0.00	0.00
LT-like Treg	157.00	7.47	0.00	0.00	13.00	2.78	12.00	1.36
NL-like Treg	0.00	0.00	32.00	1.14	0.00	0.00	0.00	0.00
NLT Treg	36.00	1.71	0.00	0.00	27.00	5.77	17.00	1.93
Treg-like	0.00	0.00	149.00	5.29	0.00	0.00	0.00	0.00
Donor 298c
Cell type	Caecum_count	Caecum_abundance(%)	mLN_count	mLN_abundance(%)	Sigmoid_count	Sigmoid_abundance(%)	Transverse_count	Transverse_abundance(%)
B cell cycling	1	0.048543689	0	0	1	0.080385852	0	0
B cell IgA Plasma	1723	83.6407767	15	1.209677419	999	80.30546624	1999	78.14698984
B cell IgG Plasma	35	1.699029126	7	0.564516129	19	1.52733119	41	1.602814699
B cell memory	29	1.40776699	463	37.33870968	29	2.331189711	46	1.798279906
CD8 T	174	8.446601942	345	27.82258065	96	7.717041801	226	8.835027365
cDC1	0	0	1	0.080645161	0	0	1	0.039093041
cDC2	0	0	0	0	3	0.241157556	6	0.234558249
cycling DCs	0	0	0	0	0	0	1	0.039093041
cycling gd T	1	0.048543689	0	0	0	0	1	0.039093041
Follicular B cell	2	0.097087379	129	10.40322581	1	0.080385852	4	0.156372166
gd T	40	1.941747573	1	0.080645161	31	2.491961415	41	1.602814699
ILC	9	0.436893204	153	12.33870968	30	2.411575563	28	1.09460516
Lymphoid DC	0	0	1	0.080645161	0	0	0	0
LYVE1 Macrophage	0	0	0	0	0	0	3	0.117279124
Macrophage	9	0.436893204	1	0.080645161	10	0.803858521	43	1.681000782
Mast	15	0.72815534	0	0	14	1.125401929	47	1.837372948
Monocyte	7	0.339805825	0	0	2	0.160771704	45	1.759186865
NK	15	0.72815534	119	9.596774194	9	0.723472669	26	1.016419077
pDC	0	0	5	0.403225806	0	0	0	0
Donor 298c
Cell type	Caecum_count	Caecum_abundance(%)	mLN_count	mLN_abundance(%)	Sigmoid_count	Sigmoid_abundance(%)	Transverse_count	Transverse_abundance(%)
Activated CD4 T	65	4.424778761	23	2.11786372	30	8.875739645	134	11.09271523
Tcm	24	1.633764466	389	35.81952118	5	1.479289941	32	2.649006623
Tfh	6	0.408441116	445	40.97605893	0	0	6	0.496688742
Th1	259	17.63104152	32	2.946593002	124	36.68639053	335	27.73178808
Th17	1021	69.50306331	27	2.486187845	148	43.78698225	573	47.43377483
Cycling Treg	3	0.204220558	2	0.184162063	0	0	3	0.248344371
KLRB1+ Treg	28	1.906058543	0	0	5	1.479289941	23	1.90397351
Central Treg	0	0	126	11.60220994	0	0	0	0
Effector Treg	0	0	12	1.104972376	0	0	0	0
LT-like Treg	20	1.361470388	0	0	5	1.479289941	12	0.993377483
NL-like Treg	0	0	11	1.012891344	0	0	0	0
NLT Treg	43	2.927161334	0	0	21	6.213017751	90	7.450331126
Treg-like	0	0	19	1.749539595	0	0	0	0
Donor 302c
Cell type	Caecum_count	Caecum_abundance(%)	mLN_count	mLN_abundance(%)	Sigmoid_count	Sigmoid_abundance(%)	Transverse_count	Transverse_abundance(%)
B cell cycling	0	0	1	0.094607379	0	0	1	0.051519835
B cell IgA Plasma	485	38.15892998	12	1.135288553	545	67.45049505	875	45.07985574
B cell IgG Plasma	5	0.393391031	1	0.094607379	3	0.371287129	10	0.515198351
B cell memory	389	30.60582219	646	61.11636708	97	12.0049505	564	29.05718702
CD8 T	63	4.956726987	92	8.703878903	11	1.361386139	33	1.70015456
cDC1	0	0	1	0.094607379	2	0.247524752	6	0.309119011
cDC2	4	0.314712825	1	0.094607379	3	0.371287129	17	0.875837197
cycling DCs	0	0	0	0	0	0	0	0
cycling gd T	3	0.236034618	1	0.094607379	0	0	6	0.309119011
Follicular B cell	2	0.157356412	75	7.095553453	3	0.371287129	61	3.142709943
gd T	38	2.989771833	0	0	7	0.866336634	27	1.391035549
ILC	82	6.451612903	151	14.28571429	38	4.702970297	185	9.5311695
Lymphoid DC	0	0	0	0	0	0	1	0.051519835
LYVE1 Macrophage	3	0.236034618	0	0	0	0	0	0
Macrophage	6	0.472069237	1	0.094607379	1	0.123762376	11	0.566718187
Mast	156	12.27380016	0	0	72	8.910891089	101	5.203503349
Monocyte	0	0	0	0	0	0	1	0.051519835
NK	35	2.753737215	74	7.000946074	26	3.217821782	42	2.163833076
pDC	0	0	1	0.094607379	0	0	0	0
Donor 302c
Cell type	Caecum_count	Caecum_abundance(%)	mLN_count	mLN_abundance(%)	Sigmoid_count	Sigmoid_abundance(%)	Transverse_count	Transverse_abundance(%)
Activated CD4 T	0	0	329	48.16983895	1	0.917431193	13	1.416122004
Tcm	0	0	21	3.074670571	0	0	1	0.108932462
Tfh	0	0	17	2.489019034	0	0	0	0
Th1	102	82.25806452	56	8.199121523	96	88.0733945	578	62.96296296
Th17	13	10.48387097	70	10.2489019	7	6.422018349	259	28.21350763
Cycling Treg	1	0.806451613	0	0	0	0	1	0.108932462
KLRB1+ Treg	5	4.032258065	0	0	4	3.669724771	18	1.960784314
Central Treg	0	0	104	15.22693997	0	0	0	0
Effector Treg	0	0	38	5.563689605	0	0	0	0
LT-like Treg	0	0	0	0	0	0	44	4.793028322
NL-like Treg	0	0	14	2.049780381	0	0	0	0
NLT Treg	3	2.419354839	0	0	1	0.917431193	4	0.435729847
Treg-like	0	0	34	4.978038067	0	0	0	0
Donor 390c
Cell type	Caecum_count	Caecum_abundance(%)	mLN_count	mLN_abundance(%)	Sigmoid_count	Sigmoid_abundance(%)	Transverse_count	Transverse_abundance(%)
B cell cycling	1	0.411522634	1	0.098911968	0	0	0	0
B cell IgA Plasma	155	63.78600823	4	0.395647873	5	4.545454545	48	26.2295082
B cell IgG Plasma	2	0.823045267	1	0.098911968	0	0	1	0.546448087
B cell memory	8	3.29218107	383	37.88328388	22	20	37	20.21857923
CD8 T	25	10.28806584	387	38.27893175	33	30	25	13.66120219
cDC1	0	0	2	0.197823937	0	0	0	0
cDC2	0	0	4	0.395647873	0	0	2	1.092896175
cycling DCs	0	0	0	0	0	0	0	0
cycling gd T	0	0	0	0	0	0	1	0.546448087
Follicular B cell	2	0.823045267	191	18.89218595	17	15.45454545	8	4.371584699
gd T	28	11.52263374	0	0	20	18.18181818	47	25.68306011
ILC	3	1.234567901	17	1.681503462	2	1.818181818	4	2.18579235
Lymphoid DC	0	0	0	0	0	0	0	0
LYVE1 Macrophage	1	0.411522634	4	0.395647873	7	6.363636364	2	1.092896175
Macrophage	5	2.057613169	12	1.18694362	2	1.818181818	3	1.639344262
Mast	10	4.115226337	0	0	0	0	1	0.546448087
Monocyte	0	0	0	0	1	0.909090909	0	0
NK	3	1.234567901	5	0.494559842	1	0.909090909	4	2.18579235
pDC	0	0	0	0	0	0	0	0
Donor 390c
Cell type	Caecum_count	Caecum_abundance(%)	mLN_count	mLN_abundance(%)	Sigmoid_count	Sigmoid_abundance(%)	Transverse_count	Transverse_abundance(%)
Activated CD4 T	0	0	2	0.117233294	0	0	0	0
Tcm	5	62.5	1200	70.33997655	2	25	3	10
Tfh	0	0	0	0	0	0	0	0
Th1	0	0	3	0.175849941	3	37.5	6	20
Th17	0	0	1	0.058616647	0	0	3	10
Cycling Treg	0	0	3	0.175849941	0	0	0	0
KLRB1+ Treg	1	12.5	0	0	0	0	2	6.666666666
Central Treg	0	0	176	10.31652989	0	0	0	0
Effector Treg	0	0	201	11.78194607	0	0	0	0
LT-like Treg	2	25	0	0	3	37.5	15	50
NL-like Treg	0	0	64	3.751465416	0	0	0	0
NLT Treg	0	0	0	0	0	0	1	3.333333334
Treg-like	0	0	56	3.282532239	0	0	0	0
Donor 417c
Cell type	Caecum_count	Caecum_abundance(%)	mLN_count	mLN_abundance(%)	Sigmoid_count	Sigmoid_abundance(%)	Transverse_count	Transverse_abundance(%)
B cell cycling	0	0	2	0.270635995	0	0	1	0.425531915
B cell IgA Plasma	68	80.95238095	1	0.135317997	382	63.98659966	182	77.44680851
B cell IgG Plasma	2	2.380952381	1	0.135317997	11	1.842546064	5	2.127659574
B cell memory	1	1.19047619	382	51.69147497	11	1.842546064	9	3.829787234
CD8 T	3	3.571428571	254	34.37077131	24	4.020100503	1	0.425531915
cDC1	0	0	2	0.270635995	0	0	0	0
cDC2	0	0	0	0	3	0.502512563	2	0.85106383
cycling DCs	0	0	0	0	6	1.005025126	2	0.85106383
cycling gd T	2	2.380952381	3	0.405953992	1	0.167504188	0	0
Follicular B cell	0	0	20	2.706359946	0	0	2	0.85106383
gd T	8	9.523809524	0	0	46	7.70519263	1	0.425531915
ILC	0	0	12	1.623815968	3	0.502512563	22	9.361702128
Lymphoid DC	0	0	5	0.676589986	0	0	1	0.425531915
LYVE1 Macrophage	0	0	19	2.571041949	42	7.035175879	0	0
Macrophage	0	0	3	0.405953992	61	10.21775544	4	1.70212766
Mast	0	0	1	0.135317997	1	0.167504188	0	0
Monocyte	0	0	16	2.165087957	6	1.005025126	3	1.276595745
NK	0	0	18	2.435723951	0	0	0	0
pDC	0	0	0	0	0	0	0	0
Donor 417c
Cell type	Caecum_count	Caecum_abundance(%)	mLN_count	mLN_abundance(%)	Sigmoid_count	Sigmoid_abundance(%)	Transverse_count	Transverse_abundance(%)
Activated CD4 T	0	0	0	0	0	0	0	0
Tcm	0	0	221	66.56626506	0	0	0	0
Tfh	0	0	14	4.21686747	0	0	0	0
Th1	0	0	0	0	1	50	0	0
Th17	0	0	0	0	1	50	0	0
Cycling Treg	0	0	5	1.506024096	0	0	0	0
KLRB1+ Treg	0	0	0	0	0	0	0	0
Central Treg	0	0	53	15.96385542	0	0	0	0
Effector Treg	0	0	19	5.722891566	0	0	0	0
LT-like Treg	0	0	0	0	0	0	0	0
NL-like Treg	0	0	11	3.313253012	0	0	0	0
NLT Treg	0	0	0	0	0	0	0	0
Treg-like	0	0	9	2.710843373	0	0	0	0
